# Affinity-optimizing variants within cardiac enhancers disrupt heart development and contribute to cardiac traits

**DOI:** 10.1101/2022.05.27.493636

**Authors:** Granton A Jindal, Alexis T Bantle, Joe J Solvason, Jessica L Grudzien, Agnieszka D’Antonio-Chronowska, Fabian Lim, Sophia H Le, Reid O Larsen, Adam Klie, Kelly A Frazer, Emma K Farley

## Abstract

Enhancers direct precise gene expression patterns during development and harbor the majority of variants associated with disease. We find that suboptimal affinity ETS transcription factor binding sites are prevalent within *Ciona* and human developmental heart enhancers. Here we demonstrate in two diverse systems, *Ciona intestinalis* and human iPSC-derived cardiomyocytes (iPSC-CMs), that single nucleotide changes can optimize the affinity of ETS binding sites, leading to gain-of-function gene expression associated with heart phenotypes. In *Ciona*, ETS affinity-optimizing SNVs lead to ectopic expression and phenotypic changes including two beating hearts. In human iPSC-CMs, an affinity-optimizing SNV associated with QRS duration occurs within an SCN5A enhancer and leads to increased enhancer activity. Our mechanistic approach provides a much-needed systematic framework that works across different enhancers, cell types and species to pinpoint causal enhancer variants contributing to enhanceropathies, phenotypic diversity and evolutionary changes.

**In Brief:** The prevalent use of low-affinity ETS sites within developmental heart enhancers creates vulnerability within genomes whereby single nucleotide changes can dramatically increase binding affinity, causing gain-of-function enhancer activity that impacts heart development.

**Highlights:**

ETS affinity-optimizing SNVs can lead to migration defects and a multi-chambered heart.
An ETS affinity-optimizing human SNV within an SCN5A enhancer increases expression and is associated with QRS duration.
Searching for ETS affinity-optimizing variants is a systematic and generalizable approach to pinpoint causal enhancer variants.
