## Supplementary material for "Affinity-optimizing variants within cardiac enhancers disrupt heart development and contribute to cardiac traits": Table S3

### Sheet: Sheet1
snv	aff-start	aff-end	aff-change	aff-fold-change	allele-freq-minor
gwas_uk_pulse_pressure_chr1_112510301_C_G	0.12	0.5	0.38	4.03	0.07899
gwas_uk_pulse_pressure_chr1_15599328_A_G	0.12	0.71	0.59	5.96	0.2724
gwas_uk_pulse_pressure_chr1_15600643_T_C	0.1	0.6	0.49	5.83	0.2747
gwas_uk_pulse_pressure_chr1_169164035_G_A	0.16	0.58	0.42	3.57	0.09037
gwas_uk_pulse_pressure_chr1_219348264_A_G	0.12	0.97	0.84	7.76	0.01017
gwas_uk_pulse_pressure_chr1_37860565_T_A	0.16	0.65	0.49	3.96	0.1531
gwas_uk_pulse_pressure_chr1_50838042_T_C	0.09	0.73	0.64	8.18	0.08824
gwas_uk_pulse_pressure_chr1_56208622_A_G	0.12	0.54	0.41	4.37	0.1143
gwas_uk_pulse_pressure_chr1_66586926_T_C	0.17	0.52	0.35	3.03	0.425
gwas_uk_pulse_pressure_chr10_103243964_T_G	0.14	0.52	0.39	3.82	0.3185
gwas_uk_pulse_pressure_chr10_58516609_T_C	0.11	0.52	0.4	4.53	0.4627
gwas_uk_pulse_pressure_chr10_74342225_A_G	0.1	0.48	0.38	4.64	0.4035
gwas_uk_pulse_pressure_chr10_74472772_A_G	0.11	0.52	0.4	4.53	0.2781
gwas_uk_pulse_pressure_chr11_10194603_C_T	0.16	0.58	0.42	3.57	0.1135
gwas_uk_pulse_pressure_chr11_16400312_T_C	0.17	0.52	0.35	3.03	0.3896
gwas_uk_pulse_pressure_chr11_30481647_C_A	0.13	0.39	0.26	3.04	0.2216
gwas_uk_pulse_pressure_chr11_47317629_A_G	0.16	0.58	0.42	3.55	0.219
gwas_uk_pulse_pressure_chr11_47663356_T_C	0.17	0.52	0.35	3.03	0.4439
gwas_uk_pulse_pressure_chr11_49235129_A_G	0.12	0.38	0.26	3.05	0.1467
gwas_uk_pulse_pressure_chr11_50581526_A_G	0.12	0.38	0.26	3.05	0.1788
gwas_uk_pulse_pressure_chr11_57629352_G_T	0.13	0.4	0.27	3.16	0.268
gwas_uk_pulse_pressure_chr12_12532083_G_A	0.16	0.58	0.42	3.57	0.2525
gwas_uk_pulse_pressure_chr12_15130907_T_C	0.12	0.49	0.37	4.21	0.3249
gwas_uk_pulse_pressure_chr12_371795_G_T	0.13	0.39	0.26	3.02	0.2919
gwas_uk_pulse_pressure_chr12_48213954_T_C	0.11	0.55	0.44	4.96	0.2123
gwas_uk_pulse_pressure_chr12_89467752_T_C	0.12	0.38	0.26	3.05	0.2359
gwas_uk_pulse_pressure_chr12_89477403_A_C	0.11	0.39	0.28	3.46	0.2498
gwas_uk_pulse_pressure_chr12_89499935_A_G	0.1	0.5	0.4	4.97	0.25
gwas_uk_pulse_pressure_chr13_109724508_T_G	0.13	0.58	0.45	4.54	0.3076
gwas_uk_pulse_pressure_chr15_78902768_T_C	0.1	0.44	0.34	4.46	0.188
gwas_uk_pulse_pressure_chr16_72331387_T_C	0.1	0.48	0.38	4.64	0.1374
gwas_uk_pulse_pressure_chr16_72999934_T_C	0.11	0.39	0.28	3.53	0.1673
gwas_uk_pulse_pressure_chr17_47363582_T_C	0.1	0.76	0.66	7.85	0.01524
gwas_uk_pulse_pressure_chr17_47425099_G_T	0.15	0.52	0.37	3.41	0.0151
gwas_uk_pulse_pressure_chr17_47966158_A_G	0.1	0.76	0.66	7.85	0.1042
gwas_uk_pulse_pressure_chr17_48126068_C_G	0.12	0.5	0.38	4.03	0.0967
gwas_uk_pulse_pressure_chr17_6645737_A_C	0.11	0.39	0.28	3.46	0.3719
gwas_uk_pulse_pressure_chr17_67971887_A_G	0.11	0.55	0.44	4.96	0.2082
gwas_uk_pulse_pressure_chr18_28185180_C_G	0.13	0.58	0.45	4.35	0.1687
gwas_uk_pulse_pressure_chr18_44463611_T_C	0.11	0.6	0.49	5.29	0.2973
gwas_uk_pulse_pressure_chr19_33460786_C_T	0.16	0.58	0.42	3.57	0.3635
gwas_uk_pulse_pressure_chr2_202908963_A_G	0.1	0.44	0.34	4.46	0.1239
gwas_uk_pulse_pressure_chr2_227066_G_A	0.16	0.58	0.42	3.57	0.3462
gwas_uk_pulse_pressure_chr2_55793999_A_G	0.12	0.49	0.37	4.21	0.2012
gwas_uk_pulse_pressure_chr2_55966283_A_G	0.1	0.48	0.38	4.64	0.4173
gwas_uk_pulse_pressure_chr21_38443289_T_C	0.3	0.97	0.67	3.28	0.488
gwas_uk_pulse_pressure_chr22_21589649_T_C	0.09	0.73	0.64	8.18	0.1961
gwas_uk_pulse_pressure_chr3_11318696_A_G	0.1	0.4	0.3	4.03	0.1721
gwas_uk_pulse_pressure_chr3_27486429_T_C	0.11	0.39	0.29	3.74	0.2645
gwas_uk_pulse_pressure_chr3_52551974_A_G	0.16	1	0.84	6.08	0.3754
gwas_uk_pulse_pressure_chr3_84981076_A_G	0.1	0.34	0.24	3.37	0.3278
gwas_uk_pulse_pressure_chr4_49103850_T_C	0.12	0.44	0.33	3.8	0.3702
gwas_uk_pulse_pressure_chr6_116944395_T_C	0.12	0.38	0.26	3.05	0.1919
gwas_uk_pulse_pressure_chr6_121906041_T_C	0.1	0.48	0.38	4.64	0.1008
gwas_uk_pulse_pressure_chr6_155250563_T_C	0.1	0.48	0.38	4.64	0.3807
gwas_uk_pulse_pressure_chr6_169160173_T_C	0.1	0.5	0.4	4.97	0.1298
gwas_uk_pulse_pressure_chr6_169207252_G_A	0.16	0.58	0.42	3.57	0.1905
gwas_uk_pulse_pressure_chr6_27555519_T_G	0.14	0.58	0.44	4.23	0.1152
gwas_uk_pulse_pressure_chr6_29185378_A_G	0.12	0.71	0.59	5.96	0.1178
gwas_uk_pulse_pressure_chr6_31353702_A_G	0.14	0.43	0.3	3.19	0.1129
gwas_uk_pulse_pressure_chr6_32142161_G_T	0.13	0.4	0.27	3.16	0.1192
gwas_uk_pulse_pressure_chr6_32518514_T_C	0.12	0.49	0.37	4.21	0.1908
gwas_uk_pulse_pressure_chr6_32558258_A_G	0.1	0.35	0.24	3.41	0.2873
gwas_uk_pulse_pressure_chr6_32563121_T_C	0.12	0.54	0.41	4.37	0.4049
gwas_uk_pulse_pressure_chr6_32587476_A_C	0.11	0.4	0.29	3.7	0.1696
gwas_uk_pulse_pressure_chr6_32610453_A_G	0.16	1	0.84	6.08	0.2811
gwas_uk_pulse_pressure_chr6_32639619_T_C	0.11	0.39	0.28	3.53	0.1486
gwas_uk_pulse_pressure_chr6_32644488_C_A	0.13	0.39	0.26	3.04	0.3497
gwas_uk_pulse_pressure_chr6_61035542_T_A	0.11	0.39	0.28	3.55	0.2048
gwas_uk_pulse_pressure_chr6_61094681_G_C	0.16	0.52	0.36	3.23	0.3996
gwas_uk_pulse_pressure_chr6_61279981_T_C	0.11	0.52	0.4	4.53	0.3995
gwas_uk_pulse_pressure_chr7_139755044_A_G	0.16	1	0.84	6.08	0.2012
gwas_uk_pulse_pressure_chr7_46213268_A_G	0.12	0.71	0.59	5.96	0.2369
gwas_uk_pulse_pressure_chr7_90767297_A_G	0.1	0.48	0.38	4.64	0.3959
gwas_uk_pulse_pressure_chr7_92658792_T_C	0.11	0.52	0.4	4.53	0.2718
gwas_uk_pulse_pressure_chr8_11183138_A_G	0.11	0.55	0.44	4.96	0.4784
gwas_uk_pulse_pressure_chr8_119536437_A_G	0.13	0.85	0.72	6.6	0.442
gwas_uk_pulse_pressure_chr8_8835081_T_C	0.16	0.58	0.42	3.55	0.3597
gwas_uk_pulse_pressure_chrX_3297974_T_C	0.1	0.76	0.66	7.85	0.3447
gwas_uk_pulse_pressure_chrX_55663812_T_C	0.1	0.6	0.49	5.83	0.2526
gwas_uk_pulse_pressure_chrX_56310801_C_A	0.13	0.39	0.26	3.05	0.2555
gwas_uk_pulse_pressure_chrX_57107420_A_C	0.11	0.39	0.28	3.46	0.2362
gwas_uk_pulse_pressure_chrX_57650751_T_C	0.13	0.58	0.46	4.61	0.2217
gwas_uk_pulse_rate_chr1_207704070_G_T	0.17	0.55	0.38	3.2	0.2781
gwas_uk_pulse_rate_chr1_236638886_A_G	0.11	0.6	0.49	5.29	0.1656
gwas_uk_pulse_rate_chr1_87522300_C_T	0.16	0.58	0.42	3.57	0.06386
gwas_uk_pulse_rate_chr10_90955662_T_C	0.1	0.6	0.49	5.83	0.429
gwas_uk_pulse_rate_chr11_129163931_A_G	0.14	0.6	0.46	4.22	0.3135
gwas_uk_pulse_rate_chr11_78315470_A_G	0.12	0.47	0.35	3.8	0.1581
gwas_uk_pulse_rate_chr12_20288743_A_G	0.1	0.48	0.38	4.64	0.3396
gwas_uk_pulse_rate_chr12_24578246_A_G	0.13	0.85	0.72	6.6	0.01444
gwas_uk_pulse_rate_chr12_26183478_T_C	0.11	0.52	0.4	4.53	0.2497
gwas_uk_pulse_rate_chr12_26208867_A_G	0.11	0.39	0.28	3.53	0.1879
gwas_uk_pulse_rate_chr12_33394460_T_C	0.13	0.58	0.46	4.61	0.4115
gwas_uk_pulse_rate_chr12_33859145_C_G	0.16	0.52	0.36	3.23	0.3907
gwas_uk_pulse_rate_chr12_34211431_T_C	0.1	0.5	0.4	4.97	0.1616
gwas_uk_pulse_rate_chr12_38095757_G_C	0.14	0.48	0.35	3.54	0.3877
gwas_uk_pulse_rate_chr16_19869621_C_G	0.13	0.64	0.51	5.01	0.3352
gwas_uk_pulse_rate_chr18_28185180_C_G	0.13	0.58	0.45	4.35	0.1687
gwas_uk_pulse_rate_chr18_36751395_T_A	0.11	0.39	0.28	3.55	0.3047
gwas_uk_pulse_rate_chr19_5016608_T_C	0.12	0.49	0.37	4.21	0.3234
gwas_uk_pulse_rate_chr2_187439719_T_C	0.12	0.38	0.26	3.05	0.2982
gwas_uk_pulse_rate_chr2_219430445_T_C	0.11	0.6	0.49	5.29	0.3461
gwas_uk_pulse_rate_chr20_41056144_T_C	0.13	0.58	0.46	4.61	0.1477
gwas_uk_pulse_rate_chr20_62609947_G_C	0.12	0.73	0.61	5.97	0.1797
gwas_uk_pulse_rate_chr3_38767476_A_G	0.13	0.58	0.46	4.61	0.2487
gwas_uk_pulse_rate_chr3_49199961_T_C	0.11	0.39	0.29	3.74	0.3744
gwas_uk_pulse_rate_chr3_52893212_T_C	0.11	0.73	0.62	6.62	0.1242
gwas_uk_pulse_rate_chr4_149221933_T_C	0.1	0.5	0.4	4.97	0.06142
gwas_uk_pulse_rate_chr4_6291188_A_G	0.17	0.52	0.35	3.03	0.3981
gwas_uk_pulse_rate_chr4_82294730_A_G	0.09	0.73	0.64	8.18	0.237
gwas_uk_pulse_rate_chr5_128948258_A_G	0.1	0.48	0.38	4.64	0.2048
gwas_uk_pulse_rate_chr5_137978377_A_G	0.12	0.49	0.37	4.21	0.1669
gwas_uk_pulse_rate_chr5_142898453_C_A	0.15	0.52	0.37	3.41	0.2747
gwas_uk_pulse_rate_chr5_143020857_G_T	0.15	0.52	0.37	3.41	0.2772
gwas_uk_pulse_rate_chr5_173189026_A_G	0.11	0.52	0.4	4.53	0.0698
gwas_uk_pulse_rate_chr6_121067257_A_G	0.11	0.52	0.4	4.53	0.1456
gwas_uk_pulse_rate_chr6_121452538_C_A	0.15	0.52	0.37	3.41	0.1231
gwas_uk_pulse_rate_chr6_121906041_T_C	0.1	0.48	0.38	4.64	0.1008
gwas_uk_pulse_rate_chr6_122298912_A_G	0.12	0.47	0.35	3.8	0.2974
gwas_uk_pulse_rate_chr6_122313998_T_C	0.1	0.76	0.66	7.85	0.1822
gwas_uk_pulse_rate_chr9_125488996_A_G	0.11	0.39	0.29	3.74	0.3128
gwas_uk_pulse_rate_chr9_125734058_A_G	0.1	0.48	0.38	4.64	0.3623
gwas_uk_pulse_rate_chr9_126569846_T_C	0.12	0.54	0.41	4.37	0.3077
gwas_uk_qrs_duration_chr1_50785730_T_C	0.13	0.58	0.46	4.61	0.01638
gwas_uk_qrs_duration_chr3_38520901_A_G	0.1	0.76	0.66	7.85	0.04693
gwas_uk_qrs_duration_chr3_38767476_A_G	0.13	0.58	0.46	4.61	0.2487
gwas_uk_qrs_duration_chr7_116557947_A_G	0.11	0.39	0.29	3.74	0.1706
