## Supplementary material for "Affinity-optimizing variants within cardiac enhancers disrupt heart development and contribute to cardiac traits": Table S4

### Sheet: Sheet1
	Sequence from 5' to 3'
FoxF295 Ets1mut For	ACAGGACCTGCAAATGGGAAAGGCTTACTAGAATC
FoxF295 Ets1mut Rev	TTTCCCATTTGCAGGTCCTGTCCATCGCTCGGTTT
FoxF295 Ets2mut For	CTGGAAATGGCAAAGGCTTACTAGAATCAGGGTCG
FoxF295 Ets2mut Rev	GTAAGCCTTTGCCATTTCCAGGTCCTGTCCATCGC
FoxF295 Ets3mut For	AGAAGATCAGCATTCGCAAATTAGCACTTGGCTTT
FoxF295 Ets3mut Rev	ATTTGCGAATGCTGATCTTCTTATCTCGTTCGACC
FoxF295 Ets4mut For	AGAAACATAGCATGTCCGCTGAGCCCCTTATATAT
FoxF295 Ets4mut Rev	CAGCGGACATGCTATGTTTCTACGTAAAAAAGCCA
FoxF295 Ets5mut For	GTAATTGTTTGCGAATGGATCGCGTTCTCTAGAGG
FoxF295 Ets5mut Rev	GATCCATTCGCAAACAATTACCTTTTCGTCCACGC
FoxF295 Ets6mut For	TTTCCGAATGCATCGCGTTCTCTAGAGGATCTGGC
FoxF295 Ets6mut Rev	AGAACGCGATGCATTCGGAAACAATTACCTTTTCG
FoxF295 Ets1optT2C For	GGACAGGACCCGGAAATGGGAAAGGCTTACTAGAA
FoxF295 Ets1optT2C Rev	TCCCATTTCCGGGTCCTGTCCATCGCTCGGTTTTA
FoxF295 Ets3optT2G For	AGATCAGGATGCGCAAATTAGCACTTGGCTTTTTT
FoxF295 Ets3optT2G Rev	CTAATTTGCGCATCCTGATCTTCTTATCTCGTTCG
FoxF295 Ets4optT2C For	CGTAGAAACACAGGATGTCCGCTGAGCCCCTTATA
FoxF295 Ets4optT2C Rev	CGGACATCCTGTGTTTCTACGTAAAAAAGCCAAGT
FoxF295 Ets12opt For	ACCGAGCGATGGACAGGACCCGGAAGCCGGAAGTGCTTACTAGAATCAGGGTCG
FoxF295 Ets12opt Rev	CGACCCTGATTCTAGTAAGCACTTCCGGCTTCCGGGTCCTGTCCATCGCTCGGT
FoxF295 Ets3opt For	ATAAGAAGATGCGGATGTGCAAATTAGCACTTGGCTTTTT
FoxF295 Ets3opt Rev	GCTAATTTGCACATCCGCATCTTCTTATCTCGTTCGACCC
FoxF295 Ets4opt For	CGTAGAAACACCGGATGTCCGCTGAGCCCCTTATA
FoxF295 Ets4opt Rev	GCGGACATCCGGTGTTTCTACGTAAAAAAGCCAAG
FoxF295 Ets5opt For	AAAGGTAATTACTTCCGCATGGATCGCGTTCTCTAGAGGA
FoxF295 Ets5opt Rev	CGCGATCCATGCGGAAGTAATTACCTTTTCGTCCACGCTG
FoxF295 Ets123mut For	CATCATGGCGCGCCGCGTTGTATCTTTCGTTAAGTGCTGGCGTCGAGCAGGGCTAACCTCATTTCGATTTGACGATTCGGGTAAAACCGAGCGATGGACAGGACCTGCAAATGGCAAAGGCTTACTAGAATCAGGGTCGAACGAGATAAGAAGATCAGCATTCGCAATGAAGAGCAACCATTGTGCTTCCATCA
FoxFP1 wt For	CATCATGGCGCGCCGCGTTGTATCTTTCGTTAAG
FoxF Random Rev	TGATGGAAGCACAATGGTTG
FoxF295 Ets456mut For	AGAGAAACCAGGCTCTTCCCAAATTAGCACTTGGCTTTTTTACGTAGAAACATAGCATGTCCGCTGAGCCCCTTATATATACGTAGTACGAATCACCGGCCTGGCGTTGTATAAGCGAGACCAGCGTGGACGAAAAGGTAATTGTTTGCGAATGCATCGCGTTCTCTAGAACCATTCTCCTCTTCTAGAGGATCT
FoxFP2 wt For	AGAGAAACCAGGCTCTTCGCAAATTAGCACTTGGCTTTT
Otxa Random Rev	ACATCCTCTAGAAGAGGAGAATGGT
SCN5A-REF	CATCATGACTGCACCGTCTCAATCTCAAGGGTTTCCTTTGCAAAATATTTTTATACCTAAATCTTACATGAAAAGGGTTGTTTGCTGACTCACTGATTAACTAGACTTGGTTTATGTTAAGCCTTTGAGTCCTTTGTTACAGACATCATTTGTGCCCAAGTTGCTTTCTCCTCCTGAAACCCCATTGCTGACCTGTAACTAGTCTAATCTTGCTTGATTATACGTTTCCCCCGCCCCCATCCCTCTGTAAAACCATCTTTTGTACCAAATGCCGTTGTATCTTTTGAATGATGTCCACTACAAAATAGCTTTTTACATAGATCTTGTAGATTTTGAAAAATTTTTAACTAACATGTCATTGTATCTTCATAACAATTCTATGAGAGAGGCATTTATAAA…
SCN5A-OptSNV	CATCATGACTGCACCGTCTCAATCTCAAGGGTTTCCTTTGCAAAATATTTTTATACCTAAATCTTACATGAAAAGGGTTGTTTGCTGACTCACTGATTAACTAGACTTGGTTTATGTTAAGCCTTTGAGTCCTTTGTTACAGACATCATTTGTGCCCAAGTTGCTTTCTCCTCCTGAAACCCCATTGCTGACCTGTAACTAGTCTAATCTTGCTTGATTATACGTTTCCCCCGCCCCCATCCCTCTGTAAAACCATCTTTTGTACCAAATGCCGTTGTATCTTTTGAATGATGTCCACTACAAAATAGCTTTTTACATAGATCTTGTAGATTTTGAAAAATTTTTAACTAACATGTCATTGTATCTTCATAACAATTCTATGAGAGAGGCATTTATAAA…
GFP qPCR For	AGAAGCGCGATCACATGGTC
GFP qPCR Rev	ATCATCATCACACGAGGCGAG
RPS29 qPCR For	AATATGTGCCGCCAGTGTTT
RPS29 qPCR Rev	CCCGGATAATCCTCTGAAGG
HMBS qPCR For	AGGATGGGCAACTGTACCTG
HMBS qPCR Rev	ATGGTAGCCTGCATGGTCTC
SCN5A qPCR For	CAAGACCTGCTACCACATCGTG
SCN5A qPCR Rev	GTCGGCATACTCAAGCAGAACC
